# Unpredictable chronic stress produces a mixed depression/anxiety behavioral profile in zebrafish

**DOI:** 10.64898/2026.09.10.750503

**Authors:** Thaeny Regina Ribeiro Rodrigues, Aurora Rúbria Batista Pantoja, Adriano Oliveira Silva de Meneses, João Alphonse Heymbeeck, Carolainy Lorrany Duarte de Sousa, Monica Lima-Maximino, Caio Maximino

## Abstract

Stress is a physiological, adaptive, and preliminary response of the organism to situations of threats and instability caused by environmental and psychological stressors. The chronicity and predictability of stressors are important variables in determining neurobehavioral outcomes. While unpredictable chronic stress (UCS) protocols typically induce depressive-like phenotypes in rodents, in zebrafish the effects of these protocols are assessed using anxiety-like outcomes. This study aimed to analyze the effects of an unpredictable UCS on depressive-type behavioral parameters and brain lipid peroxidation in zebrafish. A 14-day UCS protocol was used, with 10 different types of stressors administered twice daily in a random manner, using draws, for greater unpredictability. Animals underwent the Novel Tank Test (anxiety-like outcome) and the Social Preference Test (depressive-like outcome) 24 hours after the end of the UCS protocol. Biochemical data were collected using a thiobarbituric acid reactive substances (TBARS) assay to quantify malondialdehyde (MDA), an indicator of lipid peroxidation. The findings suggest that prolonged exposure to stressors causes damage to the organism, with increased anxiety and decreased social preference, highlighting zebrafish as an efficient model in the investigation of the neurobiological and neuropathological mechanisms of stress.
