## Supplementary File S1 for "Unpredictable chronic stress produces a mixed depression/anxiety behavioral profile in zebrafish"

Sujeito	Treatment	Sex	TotalLength	StdLength	Weight	InterorbitalDistance	HeadLength	MouthLength	BodyDepth	Height	AnalFin	PectoralFin	PC_1	PC_2
P01	CTRL	F	4.2	3.2	0.69	0.4	0.8	0.3	0.5	0.9	1	0.7	1.534053781	-0.3735116682
P02	CTRL	F	4	3.1	0.57	0.3	0.8	0.2	0.3	0.7	0.9	0.7	-0.08980788264	-0.4340881111
P03	CTRL	F	3.7	3	0.31	0.2	0.5	0.1	0.4	0.6	0.7	1	-1.390426386	-0.6760339183
P04	CTRL	F	3.5	2.9	0.41	0.2	0.6	0.2	0.3	0.7	0.6	0.8	-0.9272387779	-1.166802792
P05	CTRL	F	4.7	3.1	0.43	0.2	0.6	0.1	0.4	0.7	1.6	1.2	-0.766485869	1.238786771
P06	CTRL	F	4.5	3	0.52	0.3	0.4	0.3	0.5	0.8	1	0.9	0.4269858635	-0.2500754335
P07	CTRL	F	3.7	3.2	0.56	0.2	0.8	0.1	0.4	0.8	0.5	0.5	-0.2377409715	-1.004818302
P08	CTRL	M	3.5	2.7	0.2	0.2	0.7	0.2	0.3	0.5	0.8	0.5	-1.563107442	-1.261979318
P09	CTRL	F	3.7	3	0.37	0.4	0.7	0.2	0.5	0.7	0.8	0.5	0.1764360403	-1.157818729
P10	CTRL	F	3.6	2.8	0.32	0.4	0.7	0.2	0.4	0.6	0.8	0.7	-0.4199195214	-1.10784756
P11	CTRL	F	3.7	2.5	0.38	0.4	0.7	0.3	0.4	0.7	0.7	0.7	0.07164421889	-1.338703406
P12	CTRL	M	4.6	3.4	0.56	0.4	0.7	0.3	0.5	0.8	1.3	1.4	1.15061389	0.7496358556
P13	CTRL	F	5	3.5	0.79	0.4	0.9	0.2	0.5	0.9	1.4	1.7	1.620471166	1.754760505
P14	CTRL	F	4	3.2	0.47	0.4	0.7	0.3	0.4	0.7	0.9	0.7	0.5122316659	-0.7333816354
P15	CTRL	F	4	2.9	0.58	0.4	0.8	0.2	0.4	0.8	0.8	0.5	0.5537032004	-0.8272321814
P16	CTRL	F	4	3.2	0.54	0.4	0.7	0.2	0.5	0.9	0.8	0.7	0.9225995339	-0.6854251649
P17	CTRL	F	4.4	3.1	0.5	0.3	0.7	0.11	0.3	0.6	1.5	1.1	-0.746734382	0.8567377266
P01	Stress	F	4.5	4	0.42	0.3	0.8	0.2	0.4	0.8	1.4	1.5	0.498962985	1.220819027
P02	Stress	F	4	3.1	0.44	0.3	0.9	0.2	0.5	0.8	0.9	0.7	0.472538596	-0.4522230427
P03	Stress	F	4	3.3	0.71	0.3	0.7	0.2	0.5	0.9	0.7	0.6	0.9153096779	-0.7153512689
P04	Stress	M	4	3	0.4	0.2	0.8	0.2	0.4	0.7	1.7	1.5	-0.5356502148	1.01690356
P05	Stress	F	4.4	3	0.41	0.3	0.9	0.2	0.4	0.8	1.4	1.8	0.1331403702	1.235925182
P06	Stress	F	4.5	3.1	0.46	0.3	0.6	0.2	0.6	0.8	1.6	1.6	0.3822034252	1.197338165
P07	Stress	F	4.7	3	0.42	0.3	0.7	0.1	0.3	0.6	1.7	1.4	-0.8916131818	1.488788468
P08	Stress	M	3.9	2.1	0.21	0.2	0.7	0.2	0.2	0.5	1.1	1.3	-2.01030345	-0.1198768801
P09	Stress	F	4.3	2.9	0.41	0.2	0.7	0.1	0.4	0.6	1.4	1.7	-1.10130564	1.181617707
P10	Stress	M	3.7	2.6	0.25	0.2	0.6	0.2	0.3	0.6	1.1	1.3	-1.48932506	-0.2153108143
P11	Stress	F	5.1	3.8	1.13	0.4	1	0.3	0.5	0.9	1.7	1.5	2.571863686	2.066861668
P12	Stress	F	3.9	3.2	0.44	0.2	0.8	0.2	0.3	0.7	0.7	0.7	-0.4846662814	-0.6694098431
P13	Stress	F	4.1	4	0.36	0.2	0.7	0.2	0.4	0.6	0.7	0.6	-0.3040484758	-0.5209326793
P14	Stress	F	4	3.5	0.34	0.3	0.6	0.2	0.4	0.6	1	1.2	-0.4584355745	-0.02917512914
P15	Stress	F	4	3.4	0.41	0.4	0.7	0.2	0.5	0.8	1	1.3	0.5656971521	0.02156198634
P16	Stress	F	4.4	3	0.35	0.4	0.6	0.3	0.7	0.8	1.4	1.3	1.01169919	0.3828522523
P17	Stress	F	4.2	3.2	0.54	0.3	0.8	0.2	0.4	0.9	1	0.8	0.5618601718	-0.1225423947
P18	Stress	F	4	3.3	0.56	0.3	0.7	0.2	0.5	0.8	0.7	0.5	0.5367020766	-0.8466694001
P19	Stress	M	4.8	3.2	0.55	0.3	0.7	0.2	0.4	0.8	1.6	1.5	0.2895817878	1.459164466
P20	Stress	M	3.5	2.6	0.28	0.2	0.6	0.1	0.3	0.7	0.9	0.4	-1.491489368	-1.162543667
